# Random patterns of medicinal plants on a phylogeny do not imply random selections of medicinal plants

**DOI:** 10.1101/2025.02.14.638252

**Authors:** Kowiyou Yessoufou, Samaila Samaila Yaradua, Orou G. Gaoue

## Abstract

Existing studies report that medicinal plants are either phylogenetically clustered or that plant medicinal property is phylogenetically conserved. Each scenario is traditionally interpreted as evidence of non-random selection, by humans, of medicinal plants. Here, we argue that this interpretation is misleading arguing that both scenarios are simultaneously required for a correct interpretation of human selection of medicinal plants, and we propose a framework to illustrate all possible scenarios of phylogenetic patterns and human selection options.
To demonstrate the use of this framework, we conducted a survey across Katsina State in northern Nigeria, West Africa, to record plants used to treat various ailments and then employed phylogenetic comparative methods to investigate the basis for integrating a given plant in the regional pharmacopoeia.
First, we found a mixed selection pattern in organs used for medicine, perhaps mirroring the within-plants heterogeneous distribution of secondary compounds as predicted in the optimal defense theory. Second, medicinal plants used to treat most diseases follow a random distribution on the phylogeny whereas their medicinal property is convergent on the phylogeny. This pattern is plausible only when humans select preferentially less-related species for medicinal uses.
That we found a random phylogenetic structure for species used to treat most diseases would, traditionally, have been interpreted as random selections of medicinal plants. We therefore call for caution and the use of the framework we propose while interpreting phylogenetic patterns in ethnobiology.

**Societal Impact Statement:** Plants are sources of modern drugs, and traditionally used plants for medicine are the first target in bio-screening. Early discussions suggest that humans randomly select plants that they use medicinally. However, recent studies demonstrate a rather nonrandom selection pattern. Here, we argue that the conclusion of nonrandom selection is grounded on less accurate interpretation of phylogenetic patterns. We consequently propose a framework with which to interpret medicinal plant selection by human and demonstrate, using data from Nigeria in West Africa, how this framework can be used.
