## Supplementary material for "Random patterns of medicinal plants on a phylogeny do not imply random selections of medicinal plants": SI5_plant part used.txt

species	Leave	Bark	Root	Fruit	Flower	Seed	Whole_plant	Gum	Sap
Guiera_senegalensis	1	0	1	0	1	0	0	0	0
Moringa_oleifera	1	0	1	1	1	0	1	0	0
Azadirachta_indica	1	1	1	1	0	1	0	1	1
Anogeissus_leiocarpus	1	1	1	0	0	0	0	0	0
Sclerocarya_birrea	1	1	1	1	0	1	0	0	0
Lannea_acida	1	1	0	0	0	1	0	1	0
Mangifera_indica	1	1	1	1	0	0	0	0	0
Anisopus_mannii	1	1	1	0	1	0	1	0	0
Calotropis_procera	1	1	1	0	1	0	0	0	1
Tacazzea_apiculata	1	1	1	0	0	0	0	0	0
Combretum_micranthum	1	0	1	0	0	0	0	0	0
Combretum_glutinosum	1	0	1	0	0	0	0	1	0
Diospyros_mespiliformis	1	1	1	1	0	0	0	0	0
Jatropha_curcas	1	1	1	1	0	0	0	0	1
Vachellia_nilotica	1	1	1	1	0	1	0	0	1
Vachellia_seyal	1	1	1	0	0	0	0	0	0
Senegalia_senegal	1	1	1	0	0	0	0	0	0
Faidherbia_albida	1	1	1	0	0	0	0	0	0
Bauhinia_reticulata	1	1	1	1	0	0	0	0	0
Archidendron_chevalieri	1	1	0	0	0	0	0	0	0
Prosopis_africana	1	1	0	0	0	0	0	0	0
Senna_arereh	1	0	1	0	0	0	0	0	0
Erythrina_senegalensis	1	1	1	0	0	0	0	0	0
Senna_singueana	1	0	1	0	0	0	0	0	0
Senna_occidentalis	1	0	1	0	0	0	1	0	0
Detarium_microcarpum	1	1	1	1	0	0	0	0	0
Vitex_doniana	1	1	1	1	0	0	0	0	0
Lawsonia_inermis	1	0	1	0	0	0	0	0	0
Grewia_mollis	1	0	1	0	0	0	0	0	0
Adansonia_digitata	1	1	1	1	0	0	0	0	0
Urena_lobata	1	0	0	0	0	0	1	0	0
Khaya_senegalensis	1	1	1	0	0	0	0	0	0
Ficus_sycomorus	1	1	1	1	0	1	0	0	0
Ficus_thonningil	1	1	1	0	0	0	0	0	0
Ficus_platyphylla	1	1	1	0	0	0	0	1	0
Ficus_iteophylla	1	1	0	0	0	0	0	1	0
Psidium_guajava	1	0	1	1	0	0	0	0	0
Syzygium_guineense	1	1	1	0	0	1	0	0	0
Eucalyptus_camaldulensis	1	0	0	0	0	1	0	0	0
Ziziphus_mauritiana	1	0	1	1	0	0	0	0	0
Borreria_stachydea	1	0	0	0	0	0	1	0	0
Mitragyna_inermis	1	0	1	0	0	0	0	0	0
Mitracarpus_hirtus	1	1	1	0	1	0	1	0	0
Gardenia_aqualla	1	0	1	0	0	0	1	0	0
Citrus_aurantifolia	1	1	1	1	0	0	0	0	0
Ximenia_americana	1	0	1	0	0	0	0	0	0
Feretia_apodanthera	1	0	1	0	0	0	0	0	0
Ziziphus_spinachristi	1	1	1	1	0	0	0	0	0
Bombax_costatum	1	1	1	0	0	0	0	0	0
Senna_italica	1	1	1	0	0	0	0	0	0
Euphorbia_balsamifera	1	0	0	0	0	0	0	0	0
Rourea_coccinea	1	0	0	0	0	0	1	0	0
Carissa_spinarum	1	1	1	0	0	0	0	0	0
Parkia_biglobosa	1	1	1	1	1	1	0	0	0
Amorphophallus_abyssinicus	1	0	1	0	0	0	0	0	0
Amblygonocarpus_andongensis	1	0	0	0	0	0	0	0	0
Amaranthus_graecizens	1	1	0	0	0	0	0	0	0
Solanum_aethiopicum	1	0	1	1	0	0	0	0	0
Heterotheca_grandiflora	1	0	1	0	0	0	1	0	0
Acacia_macrostachya	1	0	0	0	0	0	0	0	0
Holarrhena_pubescens	1	0	1	0	0	0	0	0	0
Adenium_obesum	1	1	1	0	0	0	1	0	0
Albizia_ferruginea	1	0	0	0	0	0	1	0	0
Aloe_buettneri	1	0	0	0	0	0	0	0	0
Pennisetum_hordeoides	1	0	0	0	0	0	0	0	0
Aristolochia_albida	1	0	0	1	0	1	0	0	0
Borassus_aethiopum	0	0	0	0	0	0	0	0	0
Boscia_salicifolia	1	1	0	0	0	0	0	0	0
Breonadia_salicina	1	0	0	0	0	0	0	0	0
Burkea_africana	1	0	0	0	0	0	1	0	0
Englerina_gabonensis	1	0	0	0	0	0	0	0	0
Gynandropsis_gynandra	1	0	0	0	0	0	0	0	0
Caralluma_dalzielii	0	0	0	0	0	0	1	0	0
Olea_europea	0	0	0	1	0	1	0	0	0
Abelmoschus_esculentus	1	1	1	1	0	1	0	1	0
Abrus_precatorius	1	0	1	0	0	1	0	0	0
Hyphaene_thebaica	0	0	0	0	0	1	0	1	0
Hyptis_spicigera	1	0	0	0	0	0	0	0	0
Indigofera_simplicifolia	1	0	1	0	0	0	0	0	0
Ipomoea_muricata	1	0	0	0	0	0	0	0	0
Ipomoea_repens	1	1	0	1	0	0	0	0	0
Jussiaea_suffruticosa	1	1	1	0	0	0	1	0	0
Lagenaria_siceraria	1	0	0	1	0	1	0	0	0
Leucas_martinicensis	1	0	1	0	1	0	0	0	0
Maerua_angolensis	1	1	0	0	0	0	0	0	0
Ocimum_basilicum	1	0	1	0	0	0	0	0	0
Saccharum_officinarum	0	0	0	0	0	0	1	0	0
Schwenkia_americana	1	1	1	1	0	1	0	0	0
Sesamum_orientale	0	0	0	0	0	1	0	0	0
Sida_alba	1	0	1	0	0	1	1	0	0
Sida_cordifolia	1	0	1	0	0	0	0	0	0
Acacia_polyacantha	1	1	1	0	0	0	0	0	0
Arachis_hypogaea	0	0	1	0	0	1	0	0	0
Arnebia_hispidissima	1	0	0	0	0	0	0	0	0
Acacia_seyal	1	0	0	0	0	0	0	0	0
Aeschynomene_afraspera	1	1	1	0	0	0	0	0	0
Afraegle_paniculata	1	0	0	0	0	0	0	0	0
Chrysopogon_zizanioides	0	0	1	0	0	0	0	0	0
Artemisia_verlotiorum	1	0	0	0	0	0	0	0	0
Zornia_glochidiata	1	0	1	0	0	0	0	0	0
Zea_mays	0	0	0	0	0	1	0	0	0
Xanthosoma_maffafa	1	0	0	0	0	0	0	0	0
Urtica_dioica	1	0	1	0	0	0	1	0	0
Garcinia_kola	0	0	0	1	0	0	0	0	0
Cenchrus_americanus	0	0	0	0	0	1	0	1	0
Vernonia_amygdalina	1	0	0	0	0	0	0	0	0
Telfairai_occidentalis	1	0	1	0	0	0	0	0	0
Amaranthus_cruentus	1	0	0	0	0	0	0	0	0
Lactuca_sativa	1	0	0	0	0	0	1	0	0
Solanum_lycopersicum	1	0	0	0	0	0	0	0	0
Musa_paradisiaca	1	0	0	1	0	1	0	0	0
Ficus_Citrifolia	1	0	0	1	0	0	0	0	0
Euphorbia_poissonii	0	0	0	0	0	0	0	0	0
Datura_metel	1	1	0	0	0	0	0	0	0
Mucuna_pruriens	1	0	1	0	0	0	0	0	0
Newbouldia_laevis	1	0	1	0	0	1	0	0	0
Dioscorea_bulbifera	1	0	1	1	0	1	0	0	0
Commelina_erecta	1	0	0	0	0	0	0	0	1
Cyperus_articulatus	0	0	0	0	0	0	0	1	0
Cucumis_melo	1	0	0	1	0	1	0	0	0
Phoenix_dactylifera	0	0	0	1	0	0	0	0	0
Triticum_Aestivum	0	0	0	0	0	1	0	0	0
Solanum_tuberosum	1	0	0	0	0	0	0	1	0
Panicum_miliaceum	0	0	0	0	0	1	0	0	0
Sorghum_bicolor	0	0	0	0	0	1	0	0	0
Musa_balbisiana	1	1	0	1	0	0	0	0	0
Acroceras_amplectens	0	0	0	0	0	1	0	0	0
Antidesma_venosum	1	1	1	0	0	0	0	0	0
Capsicum_annuum	0	0	1	0	0	1	0	0	0
Cyperus_esculentus	0	0	0	0	0	0	0	1	0
Apium_graveolens	1	0	0	0	0	0	0	0	0
Elaeis_guineensis	0	0	0	1	0	1	0	0	0
Crotalaria_obovata	1	0	1	0	0	0	1	0	0
Acanthospermum_hispidum	1	0	1	0	1	0	1	0	0
Cocos_nucifera	0	0	0	1	0	1	0	0	0
Ctenolepis_cerasiformis	1	0	1	0	0	0	0	0	0
Cyathula_prostrata	1	0	1	0	0	0	0	0	0
Dactyloctenium_aegyptium	1	0	0	0	0	0	1	0	0
Eragrostis_tremula	0	0	1	0	1	0	0	0	0
Eugenia_caryophyllus	0	0	0	1	0	0	0	0	0
Gossypium_arboreum	1	0	1	1	0	1	0	0	0
Gossypium_barbadense	1	1	0	0	0	0	0	0	0
Hygrophilla_auriculata	1	0	1	1	0	0	1	0	0
Indigofera_nummulariifolia	1	1	0	0	0	0	0	0	0
Lepidium_sativum	0	0	0	0	0	1	0	0	0
Scopiaria_dulcis	1	1	0	1	0	0	0	0	0
Acorus_calamus	1	0	1	0	0	0	0	0	0
Thelepogon_elegans	1	0	0	1	0	0	0	0	0
Ampelocissus_africanus	1	0	0	0	0	0	0	0	0
Ceiba_pentandra	1	1	1	0	0	1	0	0	0
Convolvulus_scammonia	1	0	0	0	0	0	1	0	0
Corchorus_olitorius	1	0	0	0	0	0	0	0	0
Annona_senegalensis	1	0	0	0	0	0	0	0	0
Pericopsis_laxiflora	1	1	1	0	0	0	0	0	0
Pterocarpus_erinaceus	1	0	0	0	0	0	0	0	0
Abutilon_theophrasti	1	0	0	0	0	0	0	0	0
Dacryodes_edulis	1	1	0	0	0	0	1	0	0
Polyalthia_longifolia	1	1	1	1	0	0	0	0	0
Carica_papaya	1	0	0	1	0	0	0	0	0
Anacardium_occidentale	1	1	0	1	0	1	0	1	0
Vitellaria_paradoxa	0	1	0	1	0	1	0	1	0
