## Supplementary material for "Random patterns of medicinal plants on a phylogeny do not imply random selections of medicinal plants": SI7_data_signal_test_in_medicinal_status.txt

species	medicinal_status
Guiera_senegalensis	1
Moringa_oleifera	1
Azadirachta_indica	1
Anogeissus_leiocarpus	1
Sclerocarya_birrea	1
Lannea_acida	1
Mangifera_indica	1
Anisopus_mannii	1
Calotropis_procera	1
Tacazzea_apiculata	1
Combretum_micranthum	1
Combretum_glutinosum	1
Diospyros_mespiliformis	1
Jatropha_curcas	1
Vachellia_nilotica	1
Vachelliaseyal_seyal	1
Senegalia_senegal	1
Faidherbia_albida	1
Bauhinia_reticulata	1
Archidendron_chevalieri	1
Prosopis_africana	1
Senna_arereh	1
Erythrina_senegalensis	1
Senna_singueana	1
Senna_occidentalis	1
Detarium_microcarpum	1
Vitex_doniana	1
Lawsonia_inermis	1
Grewia_mollis	1
Adansonia_digitata	1
Urena_lobata	1
Khaya_senegalensis	1
Ficus_sycomorus	1
Ficus_thonningil	1
Ficus_platyphylla	1
Ficus_iteophylla	1
Psidium_guajava	1
Syzygium_guineense	1
Eucalyptus_camaldulensis	1
Ziziphus_mauritiana	1
Borreria_stachydea	1
Mitragyna_inermis	1
Mitracarpus_hirtus	1
Gardenia_aqualla	1
Citrus_aurantifolia	1
Ximenia_americana	1
Feretia_apodanthera	1
Ziziphus_spinachristi	1
Bombax_costatum	0
Senna_italica	0
Euphorbia_balsamifera	1
Rourea_coccinea	0
Carissa_spinarum	1
Parkia_biglobosa	1
Amorphophallus_abyssinicus	1
Amblygonocarpus_andongensis	0
Amaranthus_graecizens	1
Solanum_aethiopicum	1
Heterotheca_grandiflora	1
Acacia_macrostachya	0
Holarrhena_pubescens	1
Adenium_obesum	1
Albizia_ferruginea	1
Aloe_buettneri	1
Pennisetum_hordeoides	1
Aristolochia_albida	1
Borassus_aethiopum	1
Boscia_salicifolia	1
Breonadia_salicina	1
Burkea_africana	1
Englerina_gabonensis	1
Gynandropsis_gynandra	1
Caralluma_dalzielii	1
Crotalaria_obovata	0
Olea_europea	1
Abelmoschus_esculentus	1
Abrus_precatorius	1
Hyphaene_thebaica	1
Hyptis_spicigera	1
Indigofera_simplicifolia	0
Ipomoea_muricata	0
Ipomoea_repens	1
Jussiaea_suffruticosa	1
Lagenaria_siceraria	1
Leucas_martinicensis	1
Maerua_angolensis	1
Ocimum_basilicum	1
Saccharum_officinarum	1
Schwenkia_americana	0
Sesamum_orientale	1
Sida_alba	0
Sida_cordifolia	1
Acacia_polyacantha	1
Arachis_hypogaea	0
Arnebia_hispidissima	0
Acacia_seyal	1
Aeschynomene_afraspera	1
Afraegle_paniculata	1
Chrysopogon_zizanioides	1
Artemisia_verlotiorum	1
Zornia_glochidiata;	1
Zea_mays	1
Xanthosoma_maffafa	1
Urtica_dioica	1
Garcinia_kola	1
Cenchrus_americanus	1
Vernonia_amygdalina	1
Telfairia_occidentalis	1
Amaranthus_cruentus	1
Lactuca_sativa	1
Solanum_lycopersicum	1
Musa_paradisiaca	1
Ficus_citrifolia	1
Euphorbia_poissonii	0
Datura_metel	1
Mucuna_pruriens	1
Newbouldia_laevis	1
Dioscorea_bulbifera	1
Commelina_erecta	1
Cyperus_articulatus	1
Cucumis_melo	1
Phoenix_dactylifera	0
Triticum_Aestivum	1
Solanum_tuberosum	1
Panicum_miliaceum	1
Sorghum_bicolor	1
Musa_balbisiana	1
Acroceras_amplectens	1
Antidesma_venosum	1
Capsicum_annuum	1
Cyperus_esculentus	1
Apium_graveolens	1
Elaeis_guineensis	1
Acanthospermum_hispidum	1
Cocos_nucifera	1
Ctenolepis_cerasiformis	0
Cyathula_prostrata;	1
Dactyloctenium_aegyptium	0
Eragrostis_tremula	1
Eugenia_caryophyllus	1
Gossypium_arboreum	1
Gossypium_barbadense	1
Hygrophilla_auriculata	1
Indigofera_nummulariifolia	1
Lepidium_sativum	1
Scopiaria_dulcis	1
Acorus_calamus	1
Thelepogon_elegans	1
Ampelocissus_africanus	1
Ceiba_pentandra	1
Convolvulus_scammonia	1
Corchorus_olitorius	1
Annona_senegalensis	1
Pericopsis_laxiflora	1
Pterocarpus_erinaceus	1
Abutilon_theophrasti	1
Dacryodes_edulis	1
Polyalthia_longifolia	1
Carica_papaya	1
Anacardium_occidentale	1
Vitellaria_paradoxa	1
