## Supplementary material for "Random patterns of medicinal plants on a phylogeny do not imply random selections of medicinal plants": Table S1_phylogenetic structure of plants used to treat disease in northern Nigeria.txt

	ntaxa	mpd.obs	mpd.rand.mean	mpd.rand.sd	mpd.obs.rank	mpd.obs.z	mpd.obs.p	runs
stomach	19	221.46661	238.7800582	5.747549756	6	-3.012318117	0.006	999
cardiovascular	25	239.9504453	238.5673328	4.939341293	568	0.28001963	0.568	999
ear	7	230.7918576	239.2526435	12.52687962	223	-0.675410485	0.223	999
eye	14	232.6470744	239.356761	6.855579169	170	-0.978719148	0.17	999
Endocrine	33	241.2760445	238.9446888	3.987975595	719	0.584596259	0.719	999
Nutritional	3	263.5002447	239.3202465	24.814772	945	0.974419517	0.945	999
musculoskeletal	15	237.425916	238.8488852	6.848604615	374	-0.207775047	0.374	999
Circulation	17	243.9633704	238.9926551	6.17665615	786	0.804758305	0.786	999
Dermatologic	54	240.4527211	239.0170121	2.736936545	692	0.524567853	0.692	999
Infectious	40	238.8019193	238.970338	3.523593516	447	-0.047797402	0.447	999
Respiratory	30	240.5748659	238.811756	4.431390814	621	0.397868289	0.621	999
Reproduction	49	238.7288855	239.0097797	3.068105258	449	-0.091553002	0.449	999
Hematologic	12	247.570621	239.0952696	7.922271903	879	1.069813243	0.879	999
Oncologic	10	249.314188	238.5353452	9.44120523	891	1.141680809	0.891	999
General_health	29	237.1373228	239.0185273	4.289740064	306	-0.438535772	0.306	999
Neurologic	23	241.8226662	238.6728189	5.211732428	715	0.604376243	0.715	999
Gastrointestinal	69	234.3462958	238.9957826	2.246513036	27	-2.069646049	0.027	999
Dental	15	231.2796666	238.6994425	7.024435518	151	-1.056280737	0.151	999
Psychiatric	24	238.571945	239.0474029	5.038159016	432	-0.094371361	0.432	999
Hepatobiliary	6	227.4331481	238.3434641	14.03239225	207	-0.777509343	0.207	999
Toxicologic	4	262.495947	238.0639473	18.94503398	959.5	1.289625544	0.9595	999
urinary	14	242.4696213	238.9299992	7.252761593	665	0.48803785	0.665	999
Lactation	8	244.3901985	239.0048919	10.74755954	653	0.501072511	0.653	999
